# Circadian Rhythms of Whole-Body Metabolite Abundance in *Drosophila* are Largely Driven by Time of Feeding

**DOI:** 10.64898/2025.12.10.693378

**Authors:** Sumit Saurabh, Charlene Y. P. Guerrero, Madelyn R. Cusick, Amanda J. Samaras, Taylor M. Stephenson, Sebastian L. Kirkpatrick, Gregory J. Matthews, Daniel J. Cavanaugh

## Abstract

Organisms exhibit daily oscillations in metabolite abundance. These oscillations could arise from circadian clock control of metabolic pathways in peripheral tissues, or secondary to rhythmic food intake, which is primarily controlled by central circadian clocks in the brain. To determine the relative contribution of central and peripheral clocks and behavioral cycles to metabolic rhythms in the fruit fly, *Drosophila melanogaster*, we conducted large-scale metabolite profiling with fine temporal resolution across multiple days in control flies with intact molecular clocks and in flies in which we used the CRISPR/Cas9 gene editing system to specifically eliminate molecular circadian clock function in the fat body, a peripheral metabolic tissue, or the brain. As these latter flies lack feeding rhythms due to central circadian clock dysfunction, we also included an experimental cohort of flies lacking central brain clocks but subjected to time-restricted feeding (TRF) protocols to impose feeding rhythms. Single-nuclei RNA sequencing confirmed selective molecular clock elimination following fat body manipulations, which was associated with predicted alterations in clock gene expression and an attenuation of time-of-day differences in the abundance of fat body transcripts involved in key metabolic pathways. Interestingly, we identified few rhythmically expressed metabolites in flies that were allowed ad libitum food access, and rhythms of metabolite abundance were not drastically altered by tissue-specific molecular clock disruption. In contrast, we found that flies lacking brain clocks but raised on TRF exhibited a profound increase in cyclic metabolites. These findings suggest that whole-body metabolic rhythms in *Drosophila* are more strongly regulated by feeding cycles than by direct circadian clock control of metabolic pathways despite the presence of metabolic genes that exhibit local-clock dependent modulation of expression across the day.
