## Supplemental Table 1 for "Circadian Rhythms of Whole-Body Metabolite Abundance in *Drosophila* are Largely Driven by Time of Feeding"

### Sheet: RAIN 24 hr
+>perCRISPR								to>perCRISPR								Clk856>perCRISPR								Clk856>perCRISPR + TRF
	metabolite	adj-p	BH-q	phase	peak.shape	period			metabolite	adj-p	BH-q	phase	peak.shape	period			metabolite	adj-p	BH-q	phase	peak.shape	period			metabolite	adj-p	BH-q	phase	peak.shape	period
1	aconitic acid	0.000459853	0.0754159	6	6	24		1	gluconic acid	0.000397018	0.0651109	18	8	24		1	tagatose	0.000676177	0.0766588	18	8	24		1	tagatose	1.33866e-20	2.1954e-18	6	18	24
2	tagatose	0.00182611	0.149741	8	8	24		2	phenylalanine	0.00266188	0.131745	12	14	24		2	1-docosanol	0.000934864	0.0766588	14	18	24		2	4-hydroxyhippuric acid	8.57298e-17	7.02985e-15	24	6	24
3	phenylalanine	0.00342683	0.187334	14	12	24		3	sedoheptulose 7-phosphate	0.0036215	0.131745	6	12	24		3	glucose	0.00305478	0.126846	16	10	24		3	threitol	1.09088e-14	5.96347e-13	6	16	24
4	phenol	0.00532375	0.218274	14	12	24		4	glycerol	0.00438582	0.131745	22	14	24		4	aminomalonic acid	0.0036215	0.126846	18	12	24		4	phenylalanine	1.4005e-12	5.74205e-11	22	8	24
5	butane-2,3-diol	0.00798044	0.261758	18	8	24		5	1-monostearin	0.00465412	0.131745	16	12	24		5	citrulline	0.00386725	0.126846	16	10	24		5	indole-3-propionic acid	2.58827e-11	8.48952e-10	22	10	24
6	glycerol-alpha-phosphate	0.0386575	0.754236	8	10	24		6	inosine	0.00558732	0.131745	14	10	24		6	3-Aminopiperidine-2,6-dione	0.00915224	0.224492	20	16	24		6	isoleucine	4.92015e-11	1.24088e-09	22	8	24
7	pantothenic acid	0.0413022	0.754236	20	14	24		7	2-monoolein	0.00562326	0.131745	18	10	24		7	azelaic acid	0.00958199	0.224492	12	8	24		7	leucine	5.29645e-11	1.24088e-09	22	6	24
8	isomaltose	0.0432219	0.754236	12	16	24		8	monomyristin	0.0102806	0.168221	6	10	24		8	serine	0.0141621	0.290323	12	14	24		8	3-hydroxypropionic acid	9.93361e-11	2.03639e-09	4	18	24
9	adenosine	0.0484381	0.754236	6	6	24		9	threitol	0.010986	0.168221	8	6	24		9	sorbitol	0.0197629	0.305014	12	18	24		9	aconitic acid	2.23796e-10	4.07807e-09	8	16	24
10	serine	0.0488104	0.754236	10	14	24		10	1-monopalmitin	0.010986	0.168221	6	12	24		10	threitol	0.0225862	0.305014	18	12	24		10	3-hydroxy-3-methylglutaric acid	3.64753e-10	5.98194e-09	22	8	24
11	sophorose	0.055188	0.754236	14	16	24		11	capric acid	0.0112831	0.168221	20	14	24		11	cerotinic acid	0.0232706	0.305014	22	6	24		11	methionine	5.89802e-10	8.1198e-09	22	8	24
12	beta-glycerolphosphate	0.055188	0.754236	8	14	24		12	tetracosanol	0.0141873	0.193894	14	12	24		12	malic acid	0.0256257	0.305014	24	10	24		12	quinic acid	5.94132e-10	8.1198e-09	6	18	24
13	leucine	0.0782573	0.817892	12	12	24		13	lysine	0.0200821	0.253344	14	8	24		13	homoserine	0.0256257	0.305014	20	10	24		13	tryptophan	9.29378e-10	1.17245e-08	22	12	24
14	3-hydroxypropionic acid	0.0806492	0.817892	4	10	24		14	gluconic acid lactone	0.0225313	0.263939	18	8	24		14	fumaric acid	0.0260378	0.305014	24	16	24		14	erythritol	1.06025e-08	1.24201e-07	22	12	24
15	N-acetylaspartic acid	0.0938971	0.817892	6	6	24		15	sorbitol	0.0301232	0.329347	18	8	24		15	ethanolamine	0.0290186	0.31727	16	10	24		15	4-hydroxybenzoate	1.07739e-07	1.17795e-06	24	8	24
16	isoleucine	0.0998273	0.817892	14	18	24		16	ergosterol	0.0353771	0.342931	12	12	24		16	ergosterol	0.0338494	0.342646	16	8	24		16	fructose	5.46718e-07	5.60386e-06	4	18	24
17	L-DOPA	0.100073	0.817892	14	10	24		17	mevalonic acid	0.0355477	0.342931	10	6	24		17	pantothenic acid	0.0355182	0.342646	22	10	24		17	cadaverine	4.81095e-06	4.64116e-05	8	18	24
18	arabitol	0.103256	0.817892	22	10	24		18	levoglucosan	0.0520755	0.452749	12	18	24		18	zymostenol	0.0463042	0.421883	14	16	24		18	lysine	7.80816e-06	7.1141e-05	22	12	24
19	phosphoethanolamine	0.106643	0.817892	2	14	24		19	nornicotine	0.055188	0.452749	8	14	24		19	maltotriose	0.0496012	0.428137	16	12	24		19	ribonic acid	9.54473e-06	8.23861e-05	8	18	24
20	threitol	0.112424	0.817892	6	6	24		20	isoleucine	0.0552133	0.452749	14	12	24		20	1-kestose	0.0556718	0.456508	20	8	24		20	threonine	1.5457e-05	0.000126748	22	8	24
21	lyxitol	0.1145	0.817892	2	16	24		21	3,6-anhydro-D-glucose	0.0665144	0.519446	16	14	24		21	3-hydroxypropionic acid	0.0665144	0.519446	18	10	24		21	lyxitol	3.08519e-05	0.000240939	6	12	24
22	nornicotine	0.118316	0.817892	18	16	24		22	inosine 5-monophosphate	0.0742403	0.553428	20	12	24		22	1-monostearin	0.0736061	0.519678	6	14	24		22	ornithine	8.51246e-05	0.000634565	24	10	24
23	tryptophan	0.119291	0.817892	12	18	24		23	maltotriose	0.0898907	0.604138	6	14	24		23	tryptophan	0.0736177	0.519678	16	10	24		23	asparagine	0.000213495	0.00152231	18	12	24
24	1-docosanol	0.125891	0.817892	18	18	24		24	3-Aminopiperidine-2,6-dione	0.0992024	0.604138	20	14	24		24	aspartate	0.0799947	0.519678	18	8	24		24	glyceric acid	0.000227121	0.00155199	12	14	24
25	galactinol	0.126023	0.817892	12	18	24		25	1-docosanol	0.0992024	0.604138	4	10	24		25	lignoceric acid	0.0805991	0.519678	10	16	24		25	mevalonic acid	0.00045293	0.00297122	22	12	24
26	threonic acid	0.129666	0.817892	6	6	24		26	ethanolamine	0.0998273	0.604138	14	6	24		26	isopalmitic acid	0.082388	0.519678	14	12	24		26	2,3-diaminopropionic acid	0.000997483	0.00629181	16	8	24
27	mannoheptulose	0.150406	0.903232	20	12	24		27	3-hydroxypropionic acid	0.101376	0.604138	8	12	24		27	mannoheptulose	0.106981	0.649809	16	16	24		27	Mevalonolactone	0.00141762	0.00861072	22	12	24
28	azelaic acid	0.15421	0.903232	10	6	24		28	maltose	0.12023	0.604138	6	14	24		28	methionine	0.120533	0.705981	20	14	24		28	UDP-N-acetylglucosamine	0.00158901	0.00886089	20	10	24
29	alpha-ketoglutarate	0.162109	0.916754	14	14	24		29	aminomalonic acid	0.12414	0.604138	4	6	24		29	saccharic acid	0.126549	0.715656	12	16	24		29	melibiose	0.00162089	0.00886089	20	10	24
30	xylitol	0.179624	0.940009	14	16	24		30	indole-3-propionic acid	0.124507	0.604138	8	10	24		30	glucose-1-phosphate	0.16509	0.877994	22	16	24		30	1-docosanol	0.00162089	0.00886089	24	10	24
31	glycerol	0.180671	0.940009	6	6	24		31	N-methyl-UMP	0.125761	0.604138	18	10	24		31	aconitic acid	0.167946	0.877994	18	8	24		31	mannoheptulose	0.00192733	0.0101962	14	14	24
32	urea	0.188906	0.940009	24	14	24		32	5'-deoxy-5'-methylthioadenosine	0.126907	0.604138	12	8	24		32	sophorose	0.1717	0.877994	12	12	24		32	adenosine	0.00385061	0.0197344	16	8	24
33	octadecanol	0.211704	0.940009	20	16	24		33	leucine	0.128775	0.604138	10	18	24		33	threonic acid	0.185217	0.877994	24	12	24		33	methanolphosphate	0.00402963	0.020026	24	8	24
34	cadaverine	0.214543	0.940009	22	14	24		34	shikimic acid	0.129666	0.604138	6	18	24		34	cysteine	0.189305	0.877994	20	10	24		34	uric acid	0.00456527	0.0220207	24	6	24
35	terephthalic acid	0.22806	0.940009	20	12	24		35	homocysteine	0.131079	0.604138	2	6	24		35	panose	0.197719	0.877994	16	12	24		35	3,6-anhydro-D-glucose	0.00536397	0.025134	6	18	24
36	glyceric acid	0.22806	0.940009	10	8	24		36	tagatose	0.132616	0.604138	6	14	24		36	inositol-4-monophosphate	0.199655	0.877994	18	18	24		36	hypoxanthine	0.00562326	0.0256171	22	14	24
37	maltose	0.229	0.940009	14	16	24		37	beta-alanine	0.13645	0.604805	4	12	24		37	campesterol	0.200147	0.877994	16	12	24		37	ethanol phosphate	0.00604017	0.0267727	20	12	24
38	zymostenol	0.250677	0.940009	18	18	24		38	phosphoethanolamine	0.162602	0.701754	10	8	24		38	histidine	0.203438	0.877994	22	6	24		38	glycine	0.00922098	0.0397958	24	6	24
39	ethanolamine	0.252047	0.940009	10	8	24		39	1,2,4-benzenetriol	0.175866	0.739537	14	10	24		39	alpha-ketoglutarate	0.219756	0.914213	20	12	24		39	3,6-anhydro-D-galactose	0.010986	0.0461977	8	10	24
40	1-monostearin	0.283071	0.940009	24	16	24		40	hypoxanthine	0.212907	0.853145	14	6	24		40	lactose	0.227692	0.914213	16	14	24		40	zymostenol	0.0112931	0.0463018	20	14	24
41	melibiose	0.285636	0.940009	24	18	24		41	3-hydroxy-3-methylglutaric acid	0.213286	0.853145	8	8	24		41	lactic acid	0.228553	0.914213	10	14	24		41	9-myristoleate	0.0122026	0.0488104	20	8	24
42	quinic acid	0.289298	0.940009	22	12	24		42	isothreonic acid	0.220317	0.860284	8	12	24		42	9-myristoleate	0.251919	0.929864	8	10	24		42	citric acid	0.0129945	0.0495604	24	10	24
43	threonine	0.319032	0.940009	12	8	24		43	isooctanol	0.227774	0.868721	12	10	24		43	quinic acid	0.252047	0.929864	18	8	24		43	beta-alanine	0.0129945	0.0495604	16	14	24
44	methionine	0.347249	0.940009	14	18	24		44	alpha-ketoglutarate	0.248838	0.927485	10	12	24		44	4-hydroxybenzoate	0.253098	0.929864	12	14	24		44	phosphoethanolamine	0.0137943	0.0514152	18	16	24
45	mevalonic acid	0.347696	0.940009	2	18	24		45	indole-3-acetate	0.258468	0.935585	24	6	24		45	glycerol-3-galactoside	0.270341	0.929864	10	6	24		45	valine	0.0161198	0.0586732	20	12	24
46	N-acetylmannosamine	0.349457	0.940009	22	16	24		46	ribonic acid	0.271003	0.935585	8	12	24		46	ribose	0.270427	0.929864	14	14	24		46	ethanolamine	0.0164571	0.0586732	2	8	24
47	indole-3-propionic acid	0.371213	0.940009	12	18	24		47	threonic acid	0.292738	0.935585	20	14	24		47	proline	0.273329	0.929864	20	10	24		47	inosine	0.0182895	0.0638188	14	16	24
48	aminomalonic acid	0.380059	0.940009	22	16	24		48	adenosine-5-monophosphate	0.29653	0.935585	6	8	24		48	galactinol	0.275396	0.929864	14	6	24		48	ribose	0.0217756	0.0739547	12	12	24
49	beta-sitosterol	0.395373	0.940009	18	6	24		49	lignoceric acid	0.321746	0.935585	14	6	24		49	homocysteine	0.277825	0.929864	14	10	24		49	shikimic acid	0.0220962	0.0739547	20	10	24
50	inosine 5-monophosphate	0.401499	0.940009	4	10	24		50	methionine sulfoxide	0.331094	0.935585	24	6	24		50	glycerol	0.295621	0.944868	12	6	24		50	1-monopalmitin	0.0244052	0.080049	22	12	24
51	levoglucosan	0.410718	0.940009	14	6	24		51	myristic acid	0.354845	0.935585	6	10	24		51	beta-sitosterol	0.32783	0.944868	12	8	24		51	histidine	0.0322921	0.102802	20	12	24
52	lysine	0.436848	0.940009	2	16	24		52	sophorose	0.354966	0.935585	16	10	24		52	methionine sulfoxide	0.344762	0.944868	22	12	24		52	guanosine	0.033657	0.102802	14	14	24
53	saccharic acid	0.437799	0.940009	18	10	24		53	panose	0.369421	0.935585	4	16	24		53	fructose	0.347532	0.944868	18	8	24		53	panose	0.0338494	0.102802	8	16	24
54	lactic acid	0.451677	0.940009	14	16	24		54	fructose	0.374318	0.935585	8	18	24		54	N-acetylmannosamine	0.37777	0.944868	16	12	24		54	1-kestose	0.0338494	0.102802	24	16	24
55	ethanol phosphate	0.452601	0.940009	18	6	24		55	maltotriitol	0.405511	0.935585	8	12	24		55	ribonic acid	0.385328	0.944868	10	18	24		55	maltotriose	0.0353771	0.105488	12	12	24
56	trehalose	0.457155	0.940009	6	14	24		56	2,3-diaminopropionic acid	0.408719	0.935585	10	8	24		56	behenic acid	0.394158	0.944868	6	10	24		56	butane-2,3-diol	0.0426573	0.124925	22	18	24
57	succinic acid	0.457155	0.940009	22	16	24		57	1-kestose	0.411207	0.935585	6	18	24		57	sedoheptulose 7-phosphate	0.399669	0.944868	10	12	24		57	levoglucosan	0.0459637	0.132246	2	14	24
58	ornithine	0.461456	0.940009	4	10	24		58	succinic acid	0.412064	0.935585	20	12	24		58	5'-deoxy-5'-methylthioadenosine	0.412843	0.944868	16	18	24		58	maltotriitol	0.0470789	0.13312	10	14	24
59	2,3-diaminopropionic acid	0.500835	0.940009	24	10	24		59	xylulose	0.414088	0.935585	12	6	24		59	uridine	0.426823	0.944868	10	12	24		59	raffinose	0.0484381	0.134642	24	18	24
60	adenine	0.51268	0.940009	12	12	24		60	uric acid	0.415473	0.935585	8	12	24		60	nornicotine	0.428146	0.944868	16	10	24		60	indole-3-acetate	0.0501245	0.137007	6	10	24
61	oxoproline	0.565057	0.940009	10	16	24		61	ribose	0.420785	0.935585	10	16	24		61	phenol	0.473263	0.944868	18	10	24		61	pyrophosphate	0.0579781	0.155875	14	18	24
62	myo-inositol	0.589581	0.940009	24	18	24		62	isomaltose	0.423462	0.935585	16	10	24		62	tyrosine	0.47447	0.944868	18	12	24		62	saccharic acid	0.059996	0.158699	2	6	24
63	isothreonic acid	0.604365	0.940009	24	6	24		63	isopalmitic acid	0.42624	0.935585	12	12	24		63	glyceric acid	0.489693	0.944868	12	18	24		63	octadecanol	0.061829	0.160952	14	6	24
64	citrulline	0.629944	0.940009	14	10	24		64	N-acetylmannosamine	0.429878	0.935585	8	16	24		64	isothreonic acid	0.496487	0.944868	14	18	24		64	pantothenic acid	0.0634537	0.1626	2	6	24
65	shikimic acid	0.636118	0.940009	16	6	24		65	tryptophan	0.45346	0.935585	8	18	24		65	tetracosanol	0.497022	0.944868	14	12	24		65	uridine	0.0653268	0.164824	18	18	24
66	panose	0.640736	0.940009	8	18	24		66	tetracosane	0.468037	0.935585	18	10	24		66	tetracosane	0.524186	0.944868	22	8	24		66	phosphate	0.0702652	0.174598	22	8	24
67	4-aminobutyric acid	0.642138	0.940009	8	6	24		67	citric acid	0.473157	0.935585	12	10	24		67	threonine	0.525324	0.944868	12	6	24		67	tocopherol alpha-	0.0799947	0.192928	18	18	24
68	erythritol	0.64345	0.940009	16	18	24		68	Mevalonolactone	0.47347	0.935585	12	8	24		68	glutamine	0.54226	0.944868	20	10	24		68	glutamine	0.0799947	0.192928	14	6	24
69	cis-gondoic acid	0.653425	0.940009	8	16	24		69	aspartate	0.486613	0.935585	20	14	24		69	trehalose	0.550791	0.944868	18	12	24		69	inositol-4-monophosphate	0.106818	0.253887	16	16	24
70	stearic acid	0.655272	0.940009	2	6	24		70	ribitol	0.501633	0.935585	8	10	24		70	erythritol	0.561619	0.944868	14	16	24		70	glycerol	0.116074	0.271946	14	16	24
71	methionine sulfoxide	0.663198	0.940009	22	14	24		71	octadecanol	0.52096	0.935585	14	18	24		71	glycerol-alpha-phosphate	0.587038	0.944868	10	8	24		71	nornicotine	0.120493	0.278321	14	10	24
72	valine	0.669806	0.940009	6	12	24		72	zymostenol	0.523101	0.935585	8	16	24		72	3-hydroxy-3-methylglutaric acid	0.588114	0.944868	14	16	24		72	lactose	0.127782	0.288694	22	12	24
73	glycine	0.685345	0.940009	4	14	24		73	azelaic acid	0.531845	0.935585	20	6	24		73	4-aminobutyric acid	0.590094	0.944868	18	12	24		73	monomyristin	0.128504	0.288694	20	10	24
74	hypoxanthine	0.703684	0.940009	4	18	24		74	citrulline	0.543363	0.935585	16	8	24		74	heptanoic acid	0.596792	0.944868	4	18	24		74	5'-deoxy-5'-methylthioadenosine	0.131079	0.290499	18	8	24
75	ribonic acid	0.708864	0.940009	22	16	24		75	beta-glycerolphosphate	0.54607	0.935585	22	14	24		75	1,2,4-benzenetriol	0.603919	0.944868	10	8	24		75	glycerol-alpha-phosphate	0.138644	0.303167	22	8	24
76	palmitoleic acid	0.723965	0.940009	8	16	24		76	cerotinic acid	0.55551	0.935585	16	8	24		76	oxoproline	0.624108	0.944868	18	18	24		76	homocysteine	0.151801	0.32757	24	18	24
77	fumaric acid	0.730345	0.940009	24	14	24		77	xylitol	0.566718	0.935585	6	14	24		77	succinic acid	0.636911	0.944868	16	14	24		77	methionine sulfoxide	0.16355	0.348341	4	14	24
78	oleic acid	0.741128	0.940009	8	16	24		78	isoribose	0.5793	0.935585	8	12	24		78	N-acetylaspartic acid	0.638149	0.944868	4	8	24		78	L-DOPA	0.192875	0.405532	20	14	24
79	ribitol	0.741715	0.940009	2	18	24		79	4-hydroxyhippuric acid	0.584649	0.935585	12	14	24		79	lyxitol	0.642138	0.944868	22	6	24		79	campesterol	0.19598	0.406845	18	16	24
80	3-hydroxy-3-methylglutaric acid	0.746244	0.940009	12	16	24		80	glutamine	0.584953	0.935585	24	8	24		80	octadecanol	0.65172	0.944868	8	8	24		80	glycerol-3-galactoside	0.219756	0.4505	2	12	24
81	glutamate	0.746515	0.940009	6	12	24		81	spermidine	0.600127	0.935585	2	8	24		81	adenosine-5-monophosphate	0.652753	0.944868	24	10	24		81	citrulline	0.243902	0.484735	20	14	24
82	uric acid	0.747111	0.940009	12	10	24		82	2-hydroxyglutaric acid	0.611381	0.935585	18	8	24		82	maltose	0.663198	0.944868	16	12	24		82	isopalmitic acid	0.244683	0.484735	20	18	24
83	4-hydroxybenzoate	0.749965	0.940009	22	12	24		83	xanthine	0.612033	0.935585	10	10	24		83	Mevalonolactone	0.671878	0.944868	2	16	24		83	sedoheptulose 7-phosphate	0.246751	0.484735	18	10	24
84	homoserine	0.756147	0.940009	22	16	24		84	uracil	0.617297	0.935585	14	16	24		84	lysine	0.672893	0.944868	12	14	24		84	isothreonic acid	0.248279	0.484735	12	12	24
85	ribose	0.758822	0.940009	14	16	24		85	3,6-anhydro-D-galactose	0.641508	0.935585	16	6	24		85	2,3-diaminopropionic acid	0.674164	0.944868	10	18	24		85	galactinol	0.251521	0.485288	22	8	24
86	proline	0.761926	0.940009	22	14	24		86	serine	0.650647	0.935585	10	6	24		86	asparagine	0.68242	0.944868	20	6	24		86	arachidic acid	0.258629	0.4932	22	18	24
87	UDP-N-acetylglucosamine	0.762611	0.940009	2	10	24		87	4-hydroxybenzoate	0.664545	0.935585	12	14	24		87	inosine 5-monophosphate	0.696745	0.944868	24	12	24		87	sucrose	0.262679	0.495165	18	10	24
88	phosphate	0.767545	0.940009	6	10	24		88	2-picolinic acid	0.667795	0.935585	24	16	24		88	ornithine	0.725068	0.944868	22	6	24		88	2-hydroxyglutaric acid	0.267666	0.498832	2	18	24
89	3-phosphoglycerate	0.769268	0.940009	10	8	24		89	cadaverine	0.685941	0.935585	18	16	24		89	glucose-6-phosphate	0.726637	0.944868	6	10	24		89	lignoceric acid	0.275544	0.502772	12	8	24
90	glucose-6-phosphate	0.772717	0.940009	18	14	24		90	beta-sitosterol	0.690068	0.935585	16	14	24		90	uracil	0.731767	0.944868	22	6	24		90	nicotinic acid	0.275912	0.502772	2	10	24
91	fructose-6-phosphate	0.776987	0.940009	16	12	24		91	guanosine	0.695392	0.935585	4	14	24		91	fructose-6-phosphate	0.734943	0.944868	24	12	24		91	terephthalic acid	0.284278	0.512326	14	6	24
92	gluconic acid	0.779849	0.940009	10	8	24		92	linolenic acid	0.699091	0.935585	10	6	24		92	L-DOPA	0.743843	0.944868	16	12	24		92	succinic acid	0.290028	0.517006	14	6	24
93	monomyristin	0.780634	0.940009	2	8	24		93	phenol	0.717624	0.935585	18	10	24		93	hypoxanthine	0.752062	0.944868	20	6	24		93	adenosine-5-monophosphate	0.339288	0.588246	24	6	24
94	adipic acid	0.781583	0.940009	24	8	24		94	glyceric acid	0.74092	0.935585	8	18	24		94	monomyristin	0.76508	0.944868	16	10	24		94	threonic acid	0.340752	0.588246	12	10	24
95	lactose	0.78337	0.940009	12	12	24		95	uridine	0.744157	0.935585	6	18	24		95	isoleucine	0.765258	0.944868	16	14	24		95	azelaic acid	0.340752	0.588246	24	12	24
96	asparagine	0.785997	0.940009	16	6	24		96	raffinose	0.745395	0.935585	16	18	24		96	indole-3-acetate	0.770655	0.944868	22	12	24		96	ergosterol	0.345029	0.589425	16	6	24
97	3,6-anhydro-D-galactose	0.785997	0.940009	12	14	24		97	N-acetylaspartic acid	0.747412	0.935585	18	16	24		97	phosphate	0.776054	0.944868	16	16	24		97	urea	0.376691	0.636879	2	12	24
98	glucose-1-phosphate	0.790874	0.940009	24	8	24		98	oxoproline	0.751826	0.935585	14	12	24		98	adenosine	0.789064	0.944868	24	10	24		98	myo-inositol	0.389368	0.649465	22	8	24
99	tetracosane	0.794507	0.940009	8	12	24		99	butane-2,3-diol	0.756914	0.935585	12	16	24		99	capric acid	0.806116	0.944868	22	18	24		99	proline	0.392055	0.649465	18	14	24
100	N-methyl-UMP	0.795037	0.940009	10	16	24		100	urea	0.761923	0.935585	4	12	24		100	raffinose	0.808516	0.944868	22	12	24		100	N-methyl-UMP	0.410718	0.670913	18	14	24
101	homocysteine	0.798388	0.940009	22	14	24		101	cysteine	0.790984	0.935585	2	12	24		101	pyrophosphate	0.811091	0.944868	16	14	24		101	cerotinic acid	0.413184	0.670913	4	6	24
102	isopalmitic acid	0.800455	0.940009	24	12	24		102	adenine	0.792238	0.935585	10	18	24		102	methanolphosphate	0.817239	0.944868	18	6	24		102	maltose	0.435239	0.68601	2	12	24
103	indole-3-acetate	0.804449	0.940009	24	10	24		103	campesterol	0.794084	0.935585	14	18	24		103	valine	0.817444	0.944868	14	16	24		103	xylitol	0.436203	0.68601	2	6	24
104	5'-deoxy-5'-methylthioadenosine	0.804788	0.940009	24	10	24		104	proline	0.796168	0.935585	20	10	24		104	tocopherol alpha-	0.825863	0.944868	12	12	24		104	tetracosane	0.437167	0.68601	24	8	24
105	methanolphosphate	0.805971	0.940009	18	18	24		105	inositol-4-monophosphate	0.796284	0.935585	14	10	24		105	beta-alanine	0.826502	0.944868	16	12	24		105	N-acetylaspartic acid	0.439214	0.68601	18	8	24
106	beta-alanine	0.807248	0.940009	22	12	24		106	erythritol	0.801805	0.935585	22	8	24		106	isoribose	0.828094	0.944868	16	10	24		106	homoserine	0.496487	0.76815	18	8	24
107	alanine	0.813386	0.940009	14	10	24		107	3-phosphoglycerate	0.805068	0.935585	20	6	24		107	oleic acid	0.828419	0.944868	10	8	24		107	myristic acid	0.53059	0.813241	20	10	24
108	spermidine	0.816702	0.940009	14	16	24		108	ornithine	0.809122	0.935585	14	14	24		108	levoglucosan	0.830138	0.944868	2	6	24		108	phenol	0.542013	0.823056	12	18	24
109	ergosterol	0.819637	0.940009	22	18	24		109	nicotinic acid	0.811688	0.935585	8	12	24		109	cis-gondoic acid	0.830665	0.944868	6	12	24		109	sophorose	0.55362	0.83297	2	8	24
110	glucose	0.820594	0.940009	8	16	24		110	saccharic acid	0.819886	0.935585	6	12	24		110	maltotriitol	0.836858	0.944868	2	14	24		110	glucose	0.571548	0.852126	20	10	24
111	palmitic acid	0.820939	0.940009	8	16	24		111	galactinol	0.825441	0.935585	10	10	24		111	myristic acid	0.838094	0.944868	10	8	24		111	linoleic acid	0.592287	0.87509	2	10	24
112	histidine	0.820939	0.940009	4	10	24		112	terephthalic acid	0.826802	0.935585	20	6	24		112	2-hydroxyglutaric acid	0.838115	0.944868	20	10	24		112	isomaltose	0.604423	0.885048	2	16	24
113	glycerol-3-galactoside	0.827029	0.940009	6	10	24		113	glycerol-3-galactoside	0.82859	0.935585	18	18	24		113	3,6-anhydro-D-glucose	0.838667	0.944868	22	14	24		113	octadecylglycerol	0.612394	0.888784	24	10	24
114	2-picolinic acid	0.832914	0.940009	2	6	24		114	melibiose	0.828986	0.935585	22	16	24		114	xylulose	0.841414	0.944868	16	12	24		114	oleic acid	0.642936	0.9235	2	10	24
115	capric acid	0.835369	0.940009	24	12	24		115	fructose-6-phosphate	0.83298	0.935585	2	6	24		115	octadecylglycerol	0.842982	0.944868	8	8	24		115	palmitoleic acid	0.647577	0.9235	2	10	24
116	myristic acid	0.844027	0.940009	8	16	24		116	fumaric acid	0.834037	0.935585	12	10	24		116	linoleic acid	0.843823	0.944868	10	8	24		116	sorbitol	0.667795	0.935207	16	14	24
117	behenic acid	0.844616	0.940009	12	10	24		117	alanine	0.837916	0.935585	16	16	24		117	guanosine	0.843823	0.944868	16	14	24		117	arabitol	0.668171	0.935207	10	6	24
118	adenosine-5-monophosphate	0.844992	0.940009	20	18	24		118	methanolphosphate	0.838532	0.935585	12	8	24		118	gluconic acid	0.843973	0.944868	8	16	24		118	lactic acid	0.672893	0.935207	12	12	24
119	2-hydroxyglutaric acid	0.845899	0.940009	16	10	24		119	malic acid	0.846088	0.935585	8	14	24		119	inosine	0.844992	0.944868	8	10	24		119	uracil	0.696672	0.944333	2	8	24
120	lignoceric acid	0.848339	0.940009	10	14	24		120	L-DOPA	0.846536	0.935585	18	6	24		120	isomaltose	0.845899	0.944868	14	12	24		120	4-aminobutyric acid	0.702472	0.944333	20	10	24
121	3-Aminopiperidine-2,6-dione	0.84997	0.940009	4	12	24		121	valine	0.846557	0.935585	10	14	24		121	butane-2,3-diol	0.84619	0.944868	2	10	24		121	isooctanol	0.713945	0.944333	20	6	24
122	tocopherol alpha-	0.85177	0.940009	4	6	24		122	tyrosine	0.852337	0.935585	8	10	24		122	cadaverine	0.846894	0.944868	2	6	24		122	trehalose	0.729243	0.944333	4	18	24
123	2-monoolein	0.855415	0.940009	18	12	24		123	pantothenic acid	0.857418	0.935585	4	14	24		123	glycine	0.847039	0.944868	24	12	24		123	serine	0.763175	0.944333	4	18	24
124	Mevalonolactone	0.856419	0.940009	14	6	24		124	glucose-1-phosphate	0.857527	0.935585	10	10	24		124	glutamate	0.853709	0.944868	18	16	24		124	gluconic acid lactone	0.773624	0.944333	2	14	24
125	cerotinic acid	0.857372	0.940009	22	6	24		125	UDP-N-acetylglucosamine	0.857834	0.935585	16	6	24		125	spermidine	0.857834	0.944868	2	8	24		125	erythronic acid lactone	0.798796	0.944333	6	14	24
126	inositol-4-monophosphate	0.859583	0.940009	20	6	24		126	quinic acid	0.860036	0.935585	16	10	24		126	isooctanol	0.86082	0.944868	18	6	24		126	behenic acid	0.803693	0.944333	8	6	24
127	nicotinic acid	0.859703	0.940009	12	18	24		127	arachidic acid	0.861382	0.935585	8	10	24		127	gluconic acid lactone	0.864125	0.944868	8	16	24		127	capric acid	0.809929	0.944333	12	10	24
128	malic acid	0.86031	0.940009	18	8	24		128	behenic acid	0.863386	0.935585	16	8	24		128	urea	0.864612	0.944868	12	12	24		128	cysteine	0.820448	0.944333	10	12	24
129	tetracosanol	0.863792	0.940009	18	18	24		129	cis-gondoic acid	0.863792	0.935585	8	12	24		129	terephthalic acid	0.866242	0.944868	10	12	24		129	adenine	0.822303	0.944333	22	14	24
130	1-monopalmitin	0.864271	0.940009	2	10	24		130	asparagine	0.865691	0.935585	22	10	24		130	phenylalanine	0.867395	0.944868	8	14	24		130	glucose-1-phosphate	0.822407	0.944333	8	6	24
131	inosine	0.864612	0.940009	14	16	24		131	pyrophosphate	0.866242	0.935585	2	6	24		131	shikimic acid	0.867417	0.944868	16	10	24		131	glucose-6-phosphate	0.827445	0.944333	6	8	24
132	linolenic acid	0.869984	0.940009	8	16	24		132	octadecylglycerol	0.869227	0.935585	4	14	24		132	ethanol phosphate	0.870188	0.944868	18	14	24		132	alpha-ketoglutarate	0.849312	0.944333	16	14	24
133	9-myristoleate	0.871625	0.940009	4	12	24		133	homoserine	0.870275	0.935585	22	10	24		133	sucrose	0.873198	0.944868	6	6	24		133	fructose-6-phosphate	0.852432	0.944333	16	10	24
134	isoribose	0.873875	0.940009	22	16	24		134	tocopherol alpha-	0.872683	0.935585	22	12	24		134	phosphoethanolamine	0.873198	0.944868	12	18	24		134	palmitic acid	0.853986	0.944333	2	10	24
135	campesterol	0.874342	0.940009	8	14	24		135	linoleic acid	0.873081	0.935585	10	6	24		135	3,6-anhydro-D-galactose	0.873915	0.944868	22	6	24		135	2-monoolein	0.858943	0.944333	24	16	24
136	xanthine	0.875208	0.940009	2	14	24		136	phosphate	0.873841	0.935585	8	16	24		136	linolenic acid	0.875593	0.944868	10	8	24		136	3-Aminopiperidine-2,6-dione	0.860206	0.944333	24	10	24
137	cysteine	0.877171	0.940009	6	6	24		137	glycine	0.874281	0.935585	12	10	24		137	myo-inositol	0.877809	0.944868	4	8	24		137	glutamate	0.860254	0.944333	12	16	24
138	1,2,4-benzenetriol	0.879626	0.940009	24	8	24		138	stearic acid	0.876462	0.935585	22	14	24		138	arabitol	0.879216	0.944868	4	6	24		138	2-picolinic acid	0.8611	0.944333	14	10	24
139	linoleic acid	0.882564	0.940009	8	14	24		139	glutamate	0.876742	0.935585	20	14	24		139	leucine	0.879626	0.944868	16	14	24		139	alanine	0.864411	0.944333	12	10	24
140	1-kestose	0.884049	0.940009	16	14	24		140	histidine	0.877171	0.935585	22	8	24		140	erythronic acid lactone	0.88318	0.944868	18	12	24		140	beta-sitosterol	0.865121	0.944333	14	16	24
141	3,6-anhydro-D-glucose	0.885715	0.940009	22	8	24		141	threonine	0.877788	0.935585	10	6	24		141	palmitic acid	0.884624	0.944868	10	8	24		141	xanthine	0.86911	0.944333	16	14	24
142	pyrophosphate	0.886728	0.940009	6	10	24		142	trehalose	0.87978	0.935585	20	14	24		142	N-methyl-UMP	0.888937	0.944868	20	8	24		142	spermidine	0.873675	0.944333	18	8	24
143	erythronic acid lactone	0.894478	0.940009	10	8	24		143	glucose-6-phosphate	0.880921	0.935585	4	14	24		143	mevalonic acid	0.890461	0.944868	22	14	24		143	inosine 5-monophosphate	0.875428	0.944333	24	8	24
144	gluconic acid lactone	0.895763	0.940009	10	16	24		144	heptanoic acid	0.886541	0.935585	16	8	24		144	uric acid	0.891706	0.944868	20	14	24		144	linolenic acid	0.881857	0.944333	2	10	24
145	glutamine	0.899467	0.940009	6	6	24		145	glucose	0.88866	0.935585	12	8	24		145	beta-glycerolphosphate	0.8922	0.944868	10	8	24		145	N-acetylmannosamine	0.88318	0.944333	12	6	24
146	uracil	0.904945	0.940009	18	16	24		146	sucrose	0.894068	0.935585	18	8	24		146	arachidic acid	0.894438	0.944868	22	10	24		146	adipic acid	0.898549	0.944333	18	10	24
147	maltotriose	0.904972	0.940009	12	6	24		147	9-myristoleate	0.903187	0.935585	18	10	24		147	adipic acid	0.896147	0.944868	18	12	24		147	malic acid	0.900281	0.944333	10	16	24
148	isooctanol	0.906271	0.940009	18	12	24		148	4-aminobutyric acid	0.903878	0.935585	16	10	24		148	UDP-N-acetylglucosamine	0.896244	0.944868	20	18	24		148	fumaric acid	0.900481	0.944333	10	8	24
149	uridine	0.907102	0.940009	12	12	24		149	lactose	0.904556	0.935585	6	6	24		149	2-picolinic acid	0.897618	0.944868	16	12	24		149	aminomalonic acid	0.907943	0.944333	2	14	24
150	xylulose	0.907112	0.940009	6	12	24		150	aconitic acid	0.906355	0.935585	8	18	24		150	palmitoleic acid	0.897815	0.944868	6	12	24		150	1-monostearin	0.910779	0.944333	18	6	24
151	citric acid	0.908608	0.940009	8	8	24		151	erythronic acid lactone	0.907401	0.935585	20	12	24		151	adenine	0.899095	0.944868	14	12	24		151	isoribose	0.914457	0.944333	16	18	24
152	fructose	0.909559	0.940009	22	16	24		152	adenosine	0.908705	0.935585	10	10	24		152	stearic acid	0.902518	0.944868	8	18	24		152	stearic acid	0.917914	0.944333	2	10	24
153	raffinose	0.910812	0.940009	18	6	24		153	palmitic acid	0.910517	0.935585	22	14	24		153	1-monopalmitin	0.909126	0.944868	6	16	24		153	oxoproline	0.91852	0.944333	24	8	24
154	sedoheptulose 7-phosphate	0.912423	0.940009	12	12	24		154	lactic acid	0.911596	0.935585	24	8	24		154	melibiose	0.912773	0.944868	16	8	24		154	aspartate	0.920578	0.944333	18	16	24
155	heptanoic acid	0.912699	0.940009	8	6	24		155	methionine	0.912157	0.935585	20	10	24		155	nicotinic acid	0.915916	0.944868	14	14	24		155	heptanoic acid	0.92118	0.944333	14	18	24
156	maltotriitol	0.917304	0.940009	22	6	24		156	myo-inositol	0.914126	0.935585	18	6	24		156	ribitol	0.924131	0.944868	12	18	24		156	3-phosphoglycerate	0.924062	0.944333	6	12	24
157	guanosine	0.919883	0.940009	8	16	24		157	oleic acid	0.917606	0.935585	10	6	24		157	alanine	0.924827	0.944868	20	14	24		157	beta-glycerolphosphate	0.928528	0.944333	14	14	24
158	4-hydroxyhippuric acid	0.921168	0.940009	12	18	24		158	mannoheptulose	0.919986	0.935585	10	8	24		158	2-monoolein	0.925983	0.944868	8	12	24		158	xylulose	0.931117	0.944333	4	10	24
159	octadecylglycerol	0.925983	0.940009	6	6	24		159	ethanol phosphate	0.920295	0.935585	2	8	24		159	indole-3-propionic acid	0.930143	0.944868	8	16	24		159	ribitol	0.9313	0.944333	6	8	24
160	arachidic acid	0.933837	0.940009	8	14	24		160	palmitoleic acid	0.920887	0.935585	6	10	24		160	citric acid	0.930984	0.944868	22	18	24		160	tyrosine	0.931848	0.944333	2	12	24
161	sucrose	0.934486	0.940009	18	8	24		161	lyxitol	0.928377	0.935585	22	18	24		161	3-phosphoglycerate	0.933925	0.944868	4	16	24		161	gluconic acid	0.936301	0.944333	18	14	24
162	sorbitol	0.934869	0.940009	12	14	24		162	arabitol	0.928587	0.935585	24	14	24		162	xylitol	0.936374	0.944868	16	12	24		162	1,2,4-benzenetriol	0.936984	0.944333	24	14	24
163	aspartate	0.936301	0.940009	16	8	24		163	adipic acid	0.934869	0.935585	20	10	24		163	4-hydroxyhippuric acid	0.939107	0.944868	4	12	24		163	tetracosanol	0.938575	0.944333	12	8	24
164	tyrosine	0.940009	0.940009	8	14	24		164	glycerol-alpha-phosphate	0.935585	0.935585	22	14	24		164	xanthine	0.945673	0.945673	12	16	24		164	cis-gondoic acid	0.952613	0.952613	2	10	24
